# Transcriptome-scale analysis uncovers conserved residues in the hydrophobic core of the bacterial RNA chaperone Hfq required for small regulatory RNA stability

**DOI:** 10.1101/2024.09.05.607192

**Authors:** Josh McQuail, Miroslav Krepl, Kai Katsuya-Gaviria, Aline Tabib-Salazar, Lynn Burchell, Thorsten Bischler, Tom Gräfenhan, Paul Brear, Jiří Šponer, Ben F. Luisi, Sivaramesh Wigneshweraraj

## Abstract

The RNA-chaperone Hfq plays crucial roles in bacterial gene expression and is a major facilitator of small regulatory RNA (sRNA) action. The toroidal molecular architecture of the Hfq hexamer contains three well characterised surfaces which allow it to bind sRNAs to stabilise them and engage target transcripts. Hfq-interacting sRNAs are categorised into two classes based on the surfaces they use to bind Hfq. By characterising a systematic alanine mutant library of Hfq to identify amino acid residues that impact survival of *Escherichia coli* experiencing nitrogen starvation, we corroborated the important role of the three RNA binding surfaces for Hfq function. Surprisingly, we uncovered two conserved residues, V22 and G34, in the hydrophobic core of Hfq, to have a profound impact on Hfq’s RNA binding activity *in vivo*. Transcriptome-scale analysis revealed that V22A and G34A Hfq mutants cause widespread destabilisation of both sRNA classes. However, the alanine substitutions at these residues had no measurable impact on protein stability, structure or equilibrium binding to target sRNAs *in vitro*. We propose that V22 and G34 are key to the cooperative function among the RNA-binding surfaces of Hfq, a mechanism especially critical under cellular conditions when there is an increased demand for Hfq.
