## Supplementary Data 1 for "Transcriptome-scale analysis uncovers conserved residues in the hydrophobic core of the bacterial RNA chaperone Hfq required for small regulatory RNA stability"

### Sheet: Sheet1
Supplementary Table 1: Mutagenesis Primers used to generate the Hfq point mutant library in pBAD24
Point Mutant	Forward Mutagenesis Primer	Reverse Mutagenesis Primer
K3A	GCAGGAGGAATTCACCATGGTAGCTGCGGGGCAATCTTTA	TAAAGATTGCCCCGCAGCTACCATGGTGAATTCCTCCTGC
G4A	CACCATGGTAGCTAAGGCGCAATCTTTACAAGATC	GATCTTGTAAAGATTGCGCCTTAGCTACCATGGTG
Q5A	CACCATGGTAGCTAAGGGGGCATCTTTACAAGATCCGTTC	GAACGGATCTTGTAAAGATGCCCCCTTAGCTACCATGGTG
S6A	TGGTAGCTAAGGGGCAAGCTTTACAAGATCCGTTC	GAACGGATCTTGTAAAGCTTGCCCCTTAGCTACCA
L7A	TCACCATGGTAGCTAAGGGGCAATCTGCACAAGATCCGTTCC	GGAACGGATCTTGTGCAGATTGCCCCTTAGCTACCATGGTGA
Q8A	CTAAGGGGCAATCTTTAGCAGATCCGTTCCTGAAC	GTTCAGGAACGGATCTGCTAAAGATTGCCCCTTAG
D9A	GCAATCTTTACAAGCTCCGTTCCTGAACGC	GCGTTCAGGAACGGAGCTTGTAAAGATTGC
P10A	AAGGGGCAATCTTTACAAGATGCGTTCCTGAACGC	GCGTTCAGGAACGCATCTTGTAAAGATTGCCCCTT
F11A	CAATCTTTACAAGATCCGGCCCTGAACGCACTGCGTCG	CGACGCAGTGCGTTCAGGGCCGGATCTTGTAAAGATTG
L12A	CTTTACAAGATCCGTTCGCGAACGCACTGCGTCGGG	CCCGACGCAGTGCGTTCGCGAACGGATCTTGTAAAG
N13A	CAAGATCCGTTCCTGGCCGCACTGCGTCGGGA	TCCCGACGCAGTGCGGCCAGGAACGGATCTTG
L15A	CAAGATCCGTTCCTGAACGCAGCGCGTCGGGAAC	GTTCCCGACGCGCTGCGTTCAGGAACGGATCTTG
R16A	GTTCCTGAACGCACTGGCACGGGAACGTGTTCCAG	CTGGAACACGTTCCCGTGCCAGTGCGTTCAGGAAC
R17A	CCTGAACGCACTGCGTGCAGAACGTGTTCCAGTTTC	GAAACTGGAACACGTTCTGCACGCAGTGCGTTCAGG
E18A	CGCACTGCGTCGGGCACGTGTTCCAGTTT	AAACTGGAACACGTGCCCGACGCAGTGCG
R19A	GAACGCACTGCGTCGGGAAGCTGTTCCAGTTTCTATT	AATAGAAACTGGAACAGCTTCCCGACGCAGTGCGTTC
V20A	CACTGCGTCGGGAACGTGCTCCAGTTTCTATTTATTT	AAATAAATAGAAACTGGAGCACGTTCCCGACGCAGTG
P21A	CACTGCGTCGGGAACGTGTTGCAGTTTCTATTTATTT	AAATAAATAGAAACTGCAACACGTTCCCGACGCAGTG
V22A	CGTCGGGAACGTGTTCCAGCTTCTATTTATTTGGTGAATG	CATTCACCAAATAAATAGAAGCTGGAACACGTTCCCGACG
S23A	CCATTCACCAAATAAATAGCAACTGGAACACGTTCCCG	CGGGAACGTGTTCCAGTTGCTATTTATTTGGTGAATGG
I24A	GTCGGGAACGTGTTCCAGTTTCTGCTTATTTGGTGAATGGTATTAAGC	GCTTAATACCATTCACCAAATAAGCAGAAACTGGAACACGTTCCCGAC
Y25A	CGGGAACGTGTTCCAGTTTCTATTGCTTTGGTGAATGGTATTAAGC	GCTTAATACCATTCACCAAAGCAATAGAAACTGGAACACGTTCCCG
L26A	CGTCGGGAACGTGTTCCAGTTTCTATTTATGCGGTGAATGGTATTAAG	CTTAATACCATTCACCGCATAAATAGAAACTGGAACACGTTCCCGACG
V27A	GTTCCAGTTTCTATTTATTTGGCGAATGGTATTAAGCTGCAAGGG	CCCTTGCAGCTTAATACCATTCGCCAAATAAATAGAAACTGGAAC
N28A	GTTCCAGTTTCTATTTATTTGGTGGCTGGTATTAAGCTGCAAGGGCAAAT	ATTTGCCCTTGCAGCTTAATACCAGCCACCAAATAAATAGAAACTGGAAC
G29A	CAGTTTCTATTTATTTGGTGAATGCTATTAAGCTGCAAGGGCAAAT	ATTTGCCCTTGCAGCTTAATAGCATTCACCAAATAAATAGAAACTG
I30A	GTTTCTATTTATTTGGTGAATGGTGCTAAGCTGCAAGGGCAAATCGAGTC	GACTCGATTTGCCCTTGCAGCTTAGCACCATTCACCAAATAAATAGAAAC
K31A	TTATTTGGTGAATGGTATTGCGCTGCAAGGGCAAATCGAG	CTCGATTTGCCCTTGCAGCGCAATACCATTCACCAAATAA
L32A	TTCTATTTATTTGGTGAATGGTATTAAGGCGCAAGGGCAAATCGAGTC	GACTCGATTTGCCCTTGCGCCTTAATACCATTCACCAAATAAATAGAA
Q33A	TGGTGAATGGTATTAAGCTGGCAGGGCAAATCGAGTCTTTTG	CAAAAGACTCGATTTGCCCTGCCAGCTTAATACCATTCACCA
G34A	GAATGGTATTAAGCTGCAAGCGCAAATCGAGTCTTTTGATC	GATCAAAAGACTCGATTTGCGCTTGCAGCTTAATACCATTC
Q35A	GAATGGTATTAAGCTGCAAGGGGCAATCGAGTCTTTTGATCAGTTC	GAACTGATCAAAAGACTCGATTGCCCCTTGCAGCTTAATACCATTC
I36A	GGTATTAAGCTGCAAGGGCAAGCCGAGTCTTTTGATCAGTTC	GAACTGATCAAAAGACTCGGCTTGCCCTTGCAGCTTAATACC
E37A	GCTGCAAGGGCAAATCGCGTCTTTTGATCAGTTCG	CGAACTGATCAAAAGACGCGATTTGCCCTTGCAGC
S38A	TGCAAGGGCAAATCGAGGCTTTTGATCAGTTCGTG	CACGAACTGATCAAAAGCCTCGATTTGCCCTTGCA
F39A	TAAGCTGCAAGGGCAAATCGAGTCTGCTGATCAGTTCGTG	CACGAACTGATCAGCAGACTCGATTTGCCCTTGCAGCTTA
D40A	GGCAAATCGAGTCTTTTGCTCAGTTCGTGATCCTGTT	AACAGGATCACGAACTGAGCAAAAGACTCGATTTGCC
Q41A	GGGCAAATCGAGTCTTTTGATGCGTTCGTGATCCTGTTGAAAAA	TTTTTCAACAGGATCACGAACGCATCAAAAGACTCGATTTGCCC
F42A	GCAAATCGAGTCTTTTGATCAGGCCGTGATCCTGTTGAAAAACACG	CGTGTTTTTCAACAGGATCACGGCCTGATCAAAAGACTCGATTTGC
V43A	GAGTCTTTTGATCAGTTCGCGATCCTGTTGAAAAACACG	CGTGTTTTTCAACAGGATCGCGAACTGATCAAAAGACTC
I44A	GAGTCTTTTGATCAGTTCGTGGCCCTGTTGAAAAACACGGTCAG	CTGACCGTGTTTTTCAACAGGGCCACGAACTGATCAAAAGACTC
L45A	CTTTTGATCAGTTCGTGATCGCGTTGAAAAACACGGTCAGCC	GGCTGACCGTGTTTTTCAACGCGATCACGAACTGATCAAAAG
L46A	TGATCAGTTCGTGATCCTGGCGAAAAACACGGTCAGCCAG	CTGGCTGACCGTGTTTTTCGCCAGGATCACGAACTGATCA
K47A	TCAGTTCGTGATCCTGTTGGCAAACACGGTCAGCCAGATG	CATCTGGCTGACCGTGTTTGCCAACAGGATCACGAACTGA
N48A	GTGATCCTGTTGAAAGCCACGGTCAGCCAGATG	CATCTGGCTGACCGTGGCTTTCAACAGGATCAC
T49A	TTCGTGATCCTGTTGAAAAACGCGGTCAGCCAGATG	CATCTGGCTGACCGCGTTTTTCAACAGGATCACGAA
V50A	CCTGTTGAAAAACACGGCCAGCCAGATGGTTTACA	TGTAAACCATCTGGCTGGCCGTGTTTTTCAACAGG
S51A	GTGCTTGTAAACCATCTGGGCGACCGTGTTTTTCAACAGG	CCTGTTGAAAAACACGGTCGCCCAGATGGTTTACAAGCAC
Q52A	GTTGAAAAACACGGTCAGCGCGATGGTTTACAAGCACGCG	CGCGTGCTTGTAAACCATCGCGCTGACCGTGTTTTTCAAC
M53A	GAAAAACACGGTCAGCCAGGCGGTTTACAAGCACGCGATT	AATCGCGTGCTTGTAAACCGCCTGGCTGACCGTGTTTTTC
V54A	CGGTCAGCCAGATGGCTTACAAGCACGCGAT	ATCGCGTGCTTGTAAGCCATCTGGCTGACCG
Y55A	ACGGTCAGCCAGATGGTTGCCAAGCACGCGATTTCTAC	GTAGAAATCGCGTGCTTGGCAACCATCTGGCTGACCGT
K56A	CGGTCAGCCAGATGGTTTACGCGCACGCGATTTCTAC	GTAGAAATCGCGTGCGCGTAAACCATCTGGCTGACCG
H57A	CAGCCAGATGGTTTACAAGGCCGCGATTTCTACTGTTGTC	GACAACAGTAGAAATCGCGGCCTTGTAAACCATCTGGCTG
I59A	GATGGTTTACAAGCACGCGGCTTCTACTGTTGTCCCGTCT	AGACGGGACAACAGTAGAAGCCGCGTGCTTGTAAACCATC
S60A	TTTACAAGCACGCGATTGCTACTGTTGTCCCGTC	GACGGGACAACAGTAGCAATCGCGTGCTTGTAAA
T61A	CAAGCACGCGATTTCTGCTGTTGTCCCGTCTCG	CGAGACGGGACAACAGCAGAAATCGCGTGCTTG
V62A	CGCGATTTCTACTGCTGTCCCGTCTCGCC	GGCGAGACGGGACAGCAGTAGAAATCGCG
V63A	GATTTCTACTGTTGCCCCGTCTCGCCCGG	CCGGGCGAGACGGGGCAACAGTAGAAATC
P64A	GATTTCTACTGTTGTCGCGTCTCGCCCGGTTTC	GAAACCGGGCGAGACGCGACAACAGTAGAAATC
S65A	CTACTGTTGTCCCGGCTCGCCCGGTTTCT	AGAAACCGGGCGAGCCGGGACAACAGTAG
R66A	CGATTTCTACTGTTGTCCCGTCTGCCCCGGTTTCTCAT	ATGAGAAACCGGGGCAGACGGGACAACAGTAGAAATCG
P67A	TTGTCCCGTCTCGCGCGGTTTCTCATCAC	GTGATGAGAAACCGCGCGAGACGGGACAA
V68A	CCCGTCTCGCCCGGCTTCTCATCACAGTAA	TTACTGTGATGAGAAGCCGGGCGAGACGGG
S69A	CCGTCTCGCCCGGTTGCTCATCACAGTAAC	GTTACTGTGATGAGCAACCGGGCGAGACGG
H70A	GTCCCGTCTCGCCCGGTTTCTGCTCACAGTAACAAC	GTTGTTACTGTGAGCAGAAACCGGGCGAGACGGGAC
H71A	GTCTCGCCCGGTTTCTCATGCCAGTAACAACGCC	GGCGTTGTTACTGGCATGAGAAACCGGGCGAGAC
S72A	CCCGGTTTCTCATCACGCTAACAACGCCGGTGGC	GCCACCGGCGTTGTTAGCGTGATGAGAAACCGGG
